# A global lipid map defines a network essential for Zika virus replication

**DOI:** 10.1101/2020.01.27.910919

**Authors:** Hans C. Leier, Jules B. Weinstein, Jennifer E. Kyle, Joon-Yong Lee, Lisa M. Bramer, Kelly G. Stratton, Douglas Kempthorne, Aaron R. Navratil, Endala G. Tafesse, Thorsten Hornemann, William B. Messer, Edward A. Dennis, Thomas O. Metz, Eric Barklis, Fikadu G. Tafesse

**Affiliations:** Department of Molecular Microbiology & Immunology, Oregon Health & Science University (OHSU), Portland, OR 97239, USA; Biological Sciences Division, Earth and Biological Sciences Directorate, Pacific Northwest National Laboratory (PNNL), Richland, WA 99352, USA; Computing and Analytics Division, National Security Directorate, PNNL, Richland, WA 99352, USA; Center for Diversity and Inclusion, OHSU, Portland, OR 97239, USA.; Departments of Chemistry & Biochemistry and Pharmacology, University of California San Diego School of Medicine, La Jolla, CA 92093, USA; Department of Plant Sciences, University of Saskatchewan, Saskatoon SK S7N 5C9, Canada; Zurich Center for Integrative Human Physiology (ZIHP), University of Zurich, Switzerland; Department of Medicine, Division of Infectious Diseases, OHSU, Portland, Oregon 97239, USA

## Abstract

Zika virus (ZIKV), an arbovirus of global concern, remodels intracellular membranes to form replication sites. How ZIKV dysregulates lipid networks to allow this, and consequences for disease, is poorly understood. Here, we performed comprehensive lipidomics to create a lipid network map during ZIKV infection. We found that ZIKV significantly alters host lipid composition, with the most striking changes seen within subclasses of sphingolipids. Ectopic expression of ZIKV NS4B protein resulted in similar changes, demonstrating a role for NS4B in modulating sphingolipid pathways. Disruption of sphingolipid biosynthesis in various cell types, including human neural progenitor cells, blocked ZIKV infection. Additionally, the sphingolipid ceramide redistributes to ZIKV replication sites and increasing ceramide levels by multiple pathways sensitizes cells to ZIKV infection. Thus, we identify a sphingolipid metabolic network with a critical role in ZIKV replication and show that ceramide flux is a key mediator of ZIKV infection.
