## Supplementary Data 1 for "A global lipid map defines a network essential for Zika virus replication"

### Sheet: Description
Supplementary Data 1. Profile of changes in the global lipidome during ZIKV infection
Identified lipids in mock and infected Huh7 cells. The ionization mode, associated adduct, m/z, retention time (RT), p-values, and log2 fold change is provided for each lipid. The flag is an indication of significance (see notes section). Lipid annotations annotated with 'A' and 'B' refer to lipid structural isomers. If the exact acyl chains are not known, the lipid chains will be collapsed into …
Column headers	Notes
Ionization mode
Lipid
Adduct
m/z
RT	Retention time
p-value (ZIKV vs mock 24hpi)	Contains the results of differential abundance analysis comparing virus to time-matched mock samples (p-values, log2 fold changes, and flags for statistical significance based on p-value < 0.05). P-values are from ANOVA (quantitative comparison) when enough data are present, otherwise p-values are from the g-test (qualitative comparison). If a p-value is absent, the data was not sufficient for ei…
p-value (ZIKV vs mock 48hpi)
log2 fold change(ZIKV vs mock 24hpi)
log2 fold change(ZIKV vs mock 48hpi)
24hpi Flag	Contains the results of differential abundance analysis comparing virus to time-matched mock samples (p-values, log2 fold changes, and flags for statistical significance based on p-value <Contains the relative intensities of lipid species within each biological sample. Data for all lipids was log2 transformed and assessed to ensure there were at least two observations per species across all sampl…
48hpi Flag
SumC	Sum of the chain carbons.
#DB	Total number of double bonds in the chain carbons.

### Sheet: Supplementary Data 1
Ionization mode	Lipid	Adduct	m/z	RT	p-value (ZIKV vs mock 24hpi)	p-value (ZIKV vs mock 48hpi)	log2 fold change(ZIKV vs mock 24hpi)	log2 fold change(ZIKV vs mock 48hpi)	24hpi Flag	48hpi Flag	SumC	#DB
Positive	CE(18:1)	[M+NH4]+	668.632	28.7767	0.579069	0.000291056	0.0373007	0.559868	0	1	18	1
Positive	CE(20:3)	[M+NH4]+	692.632	28.3188	0.266625	0.000730395	0.345158	0.528599	0	1	20	3
Positive	CE(20:4)	[M+NH4]+	690.616	27.9776	0.340365	0.00527835	0.475557	0.772277	0	1	20	4
Positive	CE(22:4)	[M+NH4]+	718.648	28.3818	0.291102	0.00430107	0.406249	0.515429	0	1	22	4
Positive	CE(22:5)	[M+NH4]+	716.632	28.1341	0.315457	1.62259e-05	0.258716	0.606472	0	1	22	5
Positive	CE(22:6)	[M+NH4]+	714.617	27.6939	0.733135	7.98126e-05	0.0773719	0.643833	0	1	22	6
Negative	Cer(d18:0_16:0)	[M-H]-	538.519	21.2918	0.216454	1.69191e-05	0.263349	1.08558	0	1	34	0
Negative	Cer(d18:0_24:0)	[M-H]-	650.644	25.4649	0.0732678	0.00122166	0.231231	0.584073	0	1	42	0
Negative	Cer(d18:0_24:1)	[M-H]-	648.629	24.6328	0.334442	5.43409e-05	0.151153	0.873029	0	1	42	1
Negative	Cer(d18:1_16:0)	[M-H]-	536.504	20.6649	0.00472585	1.44064e-07	0.679359	1.82551	1	1	34	1
Negative	Cer(d18:1_22:0)	[M-H]-	620.597	24.4098	0.00132703	1.57767e-06	0.413511	1.24503	1	1	40	1
Negative	Cer(d18:1_24:0)	[M-H]-	648.629	25.2028	0.0049426	0.000125307	0.298962	0.656373	1	1	42	1
Negative	Cer(d18:1_24:1)	[M-H]-	646.613	24.336	0.000655715	4.49776e-06	0.359519	1.09228	1	1	42	2
Negative	Cer(d18:1_26:0)	[M-H]-	676.66	25.91	0.690285	0.484624	0.0840426	0.140926	0	0	44	1
Negative	Cer(d18:1_26:1)	[M-H]-	674.644	25.1286	0.860726	0.0762006	0.0322466	0.398976	0	0	44	2
Positive	SM(d16:1_16:0);SM(d18:1_14:0)	[M+H]+	675.542	15.8691	0.0216213	0.872684	-0.2012	0.00976513	-1	0	32	1
Positive	SM(d17:1_16:0)	[M+H]+	689.558	17.0603	0.507214	0.150514	0.0705805	0.167014	0	0	33	1
Positive	SM(d18:1_16:0)_A	[M+H]+	703.573	17.8251	0.788659	0.66881	0.00907508	0.0286499	0	0	34	1
Positive	SM(d18:1_16:0)_B	[M+H]+	703.573	18.1799	0.989749	0.148611	0.00123003	0.0936744	0	0	34	1
Positive	SM(d18:1_18:0)	[M+H]+	731.604	20.2526	0.676498	0.0205617	0.0394302	0.168126	0	1	36	1
Positive	SM(d18:1_20:0)	[M+H]+	759.636	21.996	0.554143	0.771636	-0.0392554	0.0189251	0	0	38	1
Positive	SM(d18:1_22:0)	[M+H]+	787.668	23.2001	0.831406	0.454466	0.0119672	0.0414321	0	0	40	1
Positive	SM(d18:1_23:0)	[M+H]+	801.683	23.706	0.522854	0.732764	-0.0361921	0.0218174	0	0	41	1
Positive	SM(d18:1_24:0)	[M+H]+	815.698	24.1715	0.903259	0.0428101	0.00906382	-0.123023	0	-1	42	1
Positive	SM(d18:1_24:1)	[M+H]+	813.683	23.1216	0.751549	0.377125	-0.0214719	-0.0506215	0	0	42	2
Positive	SM(d18:1_25:1)	[M+H]+	827.698	23.627	0.29678	0.0345661	-0.0748603	-0.147168	0	-1	43	2
Positive	SM(d18:1_26:0)	[M+H]+	843.729	25.0221	0.504111	0.00839667	0.0587384	-0.182983	0	-1	44	1
Positive	SM(d18:1_26:1)	[M+H]+	841.714	24.0943	0.331472	0.00530048	-0.0856601	-0.221326	0	-1	44	2
Positive	SM(d18:2_16:0)_A	[M+H]+	701.558	16.2418	0.970126	0.196558	0.00224025	0.0729294	0	0	34	2
Positive	SM(d18:2_16:0)_B	[M+H]+	701.558	16.5724	0.51097	0.0207041	0.0367802	0.140416	0	1	34	2
Positive	SM(d18:2_16:0)_C	[M+H]+	701.558	16.848	0.00486256	0.0093786	-0.424922	-0.497915	-1	-1	34	2
Positive	SM(d18:2_18:0)	[M+H]+	729.589	18.5256	0.971012	0.0395125	-0.00184843	0.163499	0	1	36	2
Positive	SM(d18:2_22:0)	[M+H]+	785.652	22.1732	0.426643	0.000108195	0.0394308	0.208187	0	1	40	2
Positive	SM(d19:1_24:0)	[M+H]+	829.714	24.4259	0.0485369	0.114764	-0.105806	-0.0897399	-1	0	43	1
Positive	SM(d19:1_24:1)	[M+H]+	827.698	23.4177	0.0288493	0.860546	-0.116872	-0.00980358	-1	0	43	2
Positive	SM(d32:0)	[M+H]+	677.558	16.7202	0.0333615	0.75912	-0.189802	-0.0261657	-1	0	32	0
Positive	SM(d33:0)	[M+H]+	691.574	17.8703	0.227655	0.681269	-0.0780014	-0.0279824	0	0	33	0
Positive	SM(d34:0)	[M+H]+	705.589	18.9527	0.148672	0.0408367	0.0967028	-0.0954322	0	-1	34	0
Positive	SM(d36:0)	[M+H]+	733.621	20.9457	0.839994	0.320121	0.0107479	-0.0862834	0	0	36	0
Positive	SM(d38:0)	[M+H]+	761.652	22.4499	0.924895	0.659357	0.00560512	-0.0338063	0	0	38	0
Positive	SM(d40:0)	[M+H]+	789.683	23.561	0.491559	0.0716824	0.0597803	-0.129261	0	0	40	0
Positive	SM(d42:0)	[M+H]+	817.715	24.484	0.312703	0.0481355	0.0913387	-0.115447	0	-1	42	0
Positive	SM(d42:1)	[M+H]+	815.697	23.4948	0.8694	0.00811442	0.0127958	-0.178217	0	-1	42	1
Positive	HexCer(d18:1_24:0)	[M+H]+	812.697	24.3356	0.212674	0.182719	-0.154434	-0.105299	0	0	42	1
Positive	LacCer(d18:1_24:1)	[M+H]+	974.748	23.9325	0.0157054	0.00362234	-0.132573	-0.133037	-1	-1	42	2
Negative	CL(64:4)	[M-H]-	1343.9	23.858	0.0207637	0.0980316	-0.415341	-0.541857	-1	0	64	4
Negative	CL(66:3)	[M-H]-	1373.95	24.8163	0.0135394	0.027351	-0.437048	-0.846929	-1	-1	66	3
Negative	CL(66:4)	[M-H]-	1371.93	24.3527	0.00274495	0.0965866	-0.51605	-0.5922	-1	0	66	4
Negative	CL(66:5)	[M-H]-	1369.91	23.9417	0.0313609	0.136268	-0.303589	-0.470794	-1	0	66	5
Negative	CL(68:3)	[M-H]-	1401.98	25.25	0.0524634	0.00775618	-0.364232	-1.16457	0	-1	68	3
Negative	CL(68:4)	[M-H]-	1399.96	24.8163	0.0161132	0.152698	-0.357532	-0.512223	-1	0	68	4
Negative	CL(68:5)	[M-H]-	1397.94	24.4389	0.109711	0.188792	-0.193116	-0.419747	0	0	68	5
Negative	CL(69:4)	[M-H]-	1413.98	25.0386	0.0474445	0.198173	-0.387641	-0.500774	-1	0	69	4
Negative	CL(70:3)	[M-H]-	1430.01	25.6654	0.117697	0.00783895	-0.311256	-1.08768	0	-1	70	3
Negative	CL(70:4)	[M-H]-	1427.99	25.2806	0.0472891	0.0802322	-0.29182	-0.681882	-1	0	70	4
Negative	CL(70:5)	[M-H]-	1425.97	24.8808	0.0825897	0.290881	-0.250204	-0.379129	0	0	70	5
Negative	CL(70:6)	[M-H]-	1423.96	24.543	0.723757	0.340432	-0.042794	-0.343322	0	0	70	6
Negative	CL(72:6)	[M-H]-	1451.99	24.9771	0.741098	0.440326	-0.0456341	-0.25666	0	0	72	6
Positive	PC(0:0_16:0)_A	[M+H]+	496.339	7.29936	0.448598	0.0060258	0.252548	0.700052	0	1	16	0
Positive	PC(0:0_16:0)_B	[M+H]+	496.339	7.57204	0.298122	0.0800276	0.222723	0.282629	0	0	16	0
Positive	PC(16:1_0:0)	[M+H]+	494.324	6.52733	0.678323	0.974553	0.0763997	0.00897649	0	0	16	1
Positive	PC(0:0_18:0)_A	[M+H]+	524.37	9.12684	0.0723753	3.86664e-05	0.947434	1.28153	0	1	18	0
Positive	PC(0:0_18:0)_B	[M+H]+	524.371	8.75262	0.0537189	0.000201581	1.3278	1.98916	0	1	18	0
Positive	PC(0:0_18:1)_A	[M+H]+	522.355	7.52388	0.652638	0.0381592	0.174478	0.540051	0	1	18	1
Positive	PC(0:0_18:1)_B	[M+H]+	522.355	7.78741	0.423012	0.367092	0.122386	0.225272	0	0	18	1
Positive	PC(18:2_0:0)	[M+H]+	520.339	6.92922	0.153578	0.236685	-0.357345	0.69855	0	0	18	2
Positive	PC(19:0_0:0)	[M+H]+	538.386	10.0405	0.0685639	0.000748355	1.12054	1.35575	0	1	19	0
Positive	PC(14:0_14:0)	[M+H]+	678.506	15.8206	0.840972	0.16706	-0.0114748	-0.129767	0	0	28	0
Positive	PC(14:0_15:0)	[M+H]+	692.521	16.9929	0.376902	0.992048	0.0710512	-0.000919705	0	0	29	0
Positive	PC(14:0_16:0)	[M+H]+	706.536	18.0923	0.355335	0.0695877	0.064936	0.109808	0	0	30	0
Positive	PC(14:0_16:1)_A	[M+H]+	704.521	16.1526	0.407364	0.00723467	-0.0578375	-0.237205	0	-1	30	1
Positive	PC(14:0_16:1)_B	[M+H]+	704.521	16.5173	0.00599821	0.139448	-0.296594	-0.146812	-1	0	30	1
Positive	PC(15:0_16:0)_A	[M+H]+	720.552	18.7506	0.390534	0.188313	-0.111539	-0.14897	0	0	31	0
Positive	PC(15:0_16:0)_B	[M+H]+	720.552	19.1509	0.0234302	0.000678966	0.181581	0.307845	1	1	31	0
Positive	PC(15:0_16:1)_B	[M+H]+	718.537	17.2996	0.837399	0.0567108	0.0212409	-0.20072	0	0	31	1
Positive	PC(15:0_16:1)_C	[M+H]+	718.537	17.6481	0.128358	0.994694	-0.23101	0.000609268	0	0	31	1
Positive	PC(16:0_16:0)	[M+H]+	734.568	20.1349	0.332624	4.19723e-05	0.108371	0.468366	0	1	32	0
Positive	PC(16:0_16:1)_A	[M+H]+	732.551	18.397	0.972057	0.100484	0.00308478	-0.143771	0	0	32	1
Positive	PC(16:0_16:1)_B	[M+H]+	732.552	18.7257	0.0427094	0.528069	-0.143412	0.0384298	-1	0	32	1
Positive	PC(16:0_16:1)_C	[M+H]+	732.553	19.1368	0.136489	0.151581	-0.09401	0.082136	0	0	32	1
Positive	PC(16:1_16:1)_A	[M+H]+	730.536	16.4591	0.495446	0.0336465	-0.0740356	-0.240906	0	-1	32	2
Positive	PC(16:1_16:1)_B	[M+H]+	730.536	16.7933	0.00854571	0.177806	-0.311659	-0.133444	-1	0	32	2
Positive	PC(16:1_16:1)_C;PC(16:2_16:0)	[M+H]+	730.537	17.1439	0.0104473	0.184793	-0.42432	-0.114381	-1	0	32	2
Positive	PC(16:2_16:0)	[M+H]+	730.537	17.8251	0.0121053	0.0483895	-0.295291	-0.169982	-1	-1	32	2
Positive	PC(16:2_16:1)_A	[M+H]+	728.521	15.2308	0.107683	0.265689	-0.403645	-0.302395	0	0	32	3
Positive	PC(16:2_16:1)_B	[M+H]+	728.521	15.7909	0.0355969	0.319465	-0.290061	-0.188012	-1	0	32	3
Positive	PC(16:0_17:0)	[M+H]+	748.583	20.7014	0.353363	0.0328848	-0.0342841	0.246043	0	1	33	0
Positive	PC(16:0_17:1)	[M+H]+	746.568	19.7094	0.0956694	0.179409	-0.0883652	0.147599	0	0	33	1
Positive	PC(16:1_17:0)	[M+H]+	746.568	18.9982	0.785657	0.0297567	-0.0269379	-0.154578	0	-1	33	1
Positive	PC(33:1)	[M+H]+	746.568	19.3855	0.200779	0.976461	0.0759617	-0.00212894	0	0	33	1
Positive	PC(16:1_17:1)	[M+H]+	744.552	17.5631	0.117039	0.0184483	0.108293	-0.196918	0	-1	33	2
Positive	PC(33:2)	[M+H]+	744.552	17.8843	0.160277	0.710546	-0.0696034	-0.035707	0	0	33	2
Positive	PC(16:0_18:0)	[M+H]+	762.6	21.8507	0.00326448	9.03118e-08	0.231049	0.723803	1	1	34	0
Positive	PC(16:0_18:1)	[M+H]+	760.584	20.3409	0.469023	0.620368	0.0983092	0.0463508	0	0	34	1
Positive	PC(16:1_18:0);PC(16:0_18:1)	[M+H]+	760.583	20.6736	0.335085	0.0337637	-0.0368808	0.259548	0	1	34	1
Positive	PC(16:0_18:2)	[M+H]+	758.568	19.1845	0.355624	0.0275533	-0.0299378	0.172054	0	1	34	2
Positive	PC(16:1_18:1)	[M+H]+	758.567	18.595	0.851013	0.154072	-0.0288677	-0.0930587	0	0	34	2
Positive	PC(16:1_18:1);PC(16:0_18:2)	[M+H]+	758.568	18.9167	0.346817	0.117343	0.038395	0.0966669	0	0	34	2
Positive	PC(16:0_18:3);PC(16:1_18:2)	[M+H]+	756.552	17.8341	0.0136284	0.0050437	0.172981	0.341813	1	1	34	3
Positive	PC(16:0_18:3)_B	[M+H]+	756.552	18.0617	0.0189082	0.431937	-0.330183	-0.0688505	-1	0	34	3
Positive	PC(16:1_18:2)_A	[M+H]+	756.552	17.08	0.0596035	0.195037	-0.183552	-0.12688	0	0	34	3
Positive	PC(16:1_18:2)_B	[M+H]+	756.552	17.4088	0.0228461	0.559516	-0.335612	-0.085778	-1	0	34	3
Positive	PC(14:0_20:4)	[M+H]+	754.536	16.4318	0.905888	0.247505	-0.0100644	-0.117346	0	0	34	4
Positive	PC(16:1_18:3)_A	[M+H]+	754.537	15.8287	0.0253962	0.247076	0.213143	0.255565	1	0	34	4
Positive	PC(16:1_18:3)_B	[M+H]+	754.537	16.1447	0.230026	0.284961	-0.1182	0.18683	0	0	34	4
Positive	PC(17:0_18:0)	[M+H]+	776.615	22.2316	0.354458	0.00247788	0.044804	0.451146	0	1	35	0
Positive	PC(17:0_18:1)	[M+H]+	774.598	20.883	0.982717	0.938502	-0.00147211	0.00670265	0	0	35	1
Positive	PC(35:1)	[M+H]+	774.599	21.236	0.0631702	0.00115671	0.0895498	0.269569	0	1	35	1
Positive	PC(17:1_18:1)	[M+H]+	772.583	19.583	0.0828165	0.30441	0.181335	0.0451147	0	0	35	2
Positive	PC(35:2)	[M+H]+	772.583	19.8709	0.336812	0.0283061	-0.0490455	0.161114	0	1	35	2
Positive	PC(15:0_20:4)	[M+H]+	768.552	17.5524	0.219797	0.8764	0.157534	0.00769657	0	0	35	4
Positive	PC(18:0_18:1)	[M+H]+	788.615	21.9821	0.445123	9.9883e-05	0.0727484	0.402339	0	1	36	1
Positive	PC(18:0_18:2)	[M+H]+	786.598	20.8207	0.0238442	7.70357e-06	0.144088	0.399498	1	1	36	2
Positive	PC(18:1_18:1)	[M+H]+	786.597	20.4917	0.527064	0.326938	0.0704221	0.053645	0	0	36	2
Positive	PC(16:0_20:3)_A	[M+H]+	784.583	19.4217	0.0144893	0.00944662	0.172445	0.164487	1	1	36	3
Positive	PC(16:0_20:3)_B	[M+H]+	784.583	20.0257	0.0873024	0.962213	-0.36779	-0.00566344	0	0	36	3
Positive	PC(18:1_18:2)	[M+H]+	784.582	19.1298	0.972546	0.962951	-0.00193918	-0.0039948	0	0	36	3
Positive	PC(16:0_20:4)_A	[M+H]+	782.567	18.6129	0.195621	0.0540953	0.144458	0.186572	0	0	36	4
Positive	PC(16:0_20:4)_B	[M+H]+	782.567	18.9214	0.645779	0.773179	-0.0261653	0.0261253	0	0	36	4
Positive	PC(18:2_18:2)	[M+H]+	782.568	17.6317	0.0138117	0.696029	0.233304	0.056265	1	0	36	4
Positive	PC(16:0_20:5)	[M+H]+	780.552	17.2391	0.181962	0.000362123	0.230435	0.486039	0	1	36	5
Positive	PC(16:1_20:4)_A	[M+H]+	780.552	16.7107	0.100098	0.61122	0.143724	0.0751328	0	0	36	5
Positive	PC(16:1_20:4)_B	[M+H]+	780.552	17.0217	0.621632	0.494609	0.0620655	0.0928941	0	0	36	5
Positive	PC(14:0_22:6)	[M+H]+	778.537	15.9085	0.351008	0.761502	-0.114356	-0.0437901	0	0	36	6
Positive	PC(16:1_20:5)	[M+H]+	778.537	15.2382	0.339367	0.21687	0.223742	0.336305	0	0	36	6
Positive	PC(17:0_20:4)	[M+H]+	796.583	19.6156	0.0772217	2.69949e-06	0.329357	0.65156	0	1	37	4
Positive	PC(17:1_20:4)	[M+H]+	794.567	17.7896	0.0441051	0.210584	0.23485	0.175232	1	0	37	5
Positive	PC(18:0_20:2)	[M+H]+	814.63	22.1705	0.898845	0.011761	0.00838366	0.294535	0	1	38	2
Positive	PC(18:1_20:1)	[M+H]+	814.63	22.018	0.8271	0.0303797	0.0239932	-0.110294	0	-1	38	2
Positive	PC(18:0_20:3)_A	[M+H]+	812.614	21.2656	0.168543	8.54573e-06	0.209214	0.696595	0	1	38	3
Positive	PC(18:0_20:3)_B	[M+H]+	812.615	21.7399	0.702534	0.00542789	-0.113036	0.533722	0	1	38	3
Positive	PC(18:1_20:2)	[M+H]+	812.614	20.9657	0.291019	0.00220997	-0.0758643	-0.173444	0	-1	38	3
Positive	PC(18:0_20:4)	[M+H]+	810.598	20.5674	0.0570391	7.71298e-08	0.38889	0.930961	0	1	38	4
Positive	PC(18:1_20:3)_A	[M+H]+	810.598	19.6096	0.0310765	0.0236569	0.226405	0.310694	1	1	38	4
Positive	PC(18:1_20:3)_B	[M+H]+	810.598	20.1383	0.0503027	0.0489233	-0.236744	-0.207342	0	-1	38	4
Positive	PC(16:0_22:5)	[M+H]+	808.583	19.4165	0.291424	0.00744599	0.0924565	0.186764	0	1	38	5
Positive	PC(18:1_20:4)	[M+H]+	808.582	18.8298	0.0505894	0.0271677	0.253879	0.355668	0	1	38	5
Positive	PC(16:0_22:6)_A	[M+H]+	806.567	17.9736	0.00131726	1.76165e-06	0.352871	1.0798	1	1	38	6
Positive	PC(16:0_22:6)_B	[M+H]+	806.567	18.1337	0.347738	0.277318	-0.0329759	0.0726244	0	0	38	6
Positive	PC(16:1_22:5)	[M+H]+	806.568	16.8595	0.0345936	0.0591723	0.5025	0.403278	1	0	38	6
Positive	PC(18:2_20:4)	[M+H]+	806.567	17.2932	0.833134	0.0999849	-0.0172618	0.257423	0	0	38	6
Positive	PC(16:1_22:6)_A	[M+H]+	804.552	16.1054	0.000673333	0.00431335	0.370654	0.746069	1	1	38	7
Positive	PC(16:1_22:6)_B	[M+H]+	804.552	16.5012	0.0142543	0.21266	-0.309269	0.227972	-1	0	38	7
Positive	PC(19:0_20:4)	[M+H]+	824.615	21.4173	0.0363526	1.6964e-06	0.550263	0.97836	1	1	39	4
Positive	PC(18:0_22:4)	[M+H]+	838.63	21.7227	0.0207591	1.18246e-05	0.301644	0.723471	1	1	40	4
Positive	PC(18:0_22:5)	[M+H]+	836.615	21.2632	0.657234	4.79147e-06	0.0889246	0.723832	0	1	40	5
Positive	PC(18:0_22:6)	[M+H]+	834.598	20.1179	0.770399	3.26634e-06	0.0453503	0.649197	0	1	40	6
Positive	PC(18:1_22:5)_A	[M+H]+	834.598	18.8997	0.0108786	0.0577167	0.479756	0.373363	1	0	40	6
Positive	PC(18:1_22:5)_B	[M+H]+	834.599	19.5354	0.0642925	0.000386625	0.244506	0.73927	0	1	40	6
Positive	PC(20:2_20:4);PC(16:0_24:6)	[M+H]+	834.598	19.2766	0.0239112	0.185604	0.323913	0.12978	1	0	40	6
Positive	PC(18:1_22:6)	[M+H]+	832.582	18.2627	0.147767	0.000215897	0.142021	0.700231	0	1	40	7
Positive	PC(20:3_20:4)	[M+H]+	832.583	17.802	0.0289222	0.009364	0.537622	0.639492	1	1	40	7
Positive	PC(18:2_22:6);PC(20:4_20:4)	[M+H]+	830.568	16.806	0.330266	0.00842189	0.135326	0.607161	0	1	40	8
Positive	PC(20:4_20:4);PC(18:2_22:6)	[M+H]+	830.568	16.806	0.330266	0.00842189	0.135326	0.607161	0	1	40	8
Positive	PC(18:1_24:1);PC(16:1_26:1)	[M+H]+	870.692	24.0719	0.112008	0.00333869	0.120685	-0.123843	0	-1	42	2
Positive	PC(18:1_24:6)	[M+H]+	860.614	19.4761	0.0187505	0.445092	0.42256	-0.0966639	1	0	42	7
Positive	PC(20:4_22:4)	[M+H]+	858.598	18.4066	0.0131264	0.0301558	0.869448	0.529111	1	1	42	8
Positive	PC(20:4_22:6)	[M+H]+	854.568	16.2915	0.00471372	2.61172e-05	0.688243	2.04587	1	1	42	10
Positive	PC(18:1_26:1)	[M+H]+	898.724	24.877	0.14362	0.118619	0.0826627	-0.111403	0	0	44	2
Positive	PC(22:6_22:6)	[M+H]+	878.573	15.8033	0.135833	0.000260098	0.28849	1.71402	0	1	44	12
Negative	PE(18:0_0:0)	[M-H]-	480.309	9.40092	0.577932	0.189469	0.087505	0.240169	0	0	18	0
Negative	PE(16:0_16:0)	[M-H]-	690.506	20.5858	0.0168209	9.77403e-05	0.363665	0.98671	1	1	32	0
Negative	PE(14:0_18:1);PE(16:0_16:1)_A	[M-H]-	688.491	18.8935	0.896153	0.130506	-0.0189794	-0.178213	0	0	32	1
Negative	PE(16:0_16:1)_B	[M-H]-	688.491	19.2063	0.00337725	0.0100916	-0.294452	-0.362591	-1	-1	32	1
Negative	PE(16:1_16:1)_A	[M-H]-	686.475	16.9895	0.989637	0.380465	-0.00287421	-0.181225	0	0	32	2
Negative	PE(16:1_16:1)_B	[M-H]-	686.475	17.3364	0.386589	0.127337	-0.109092	-0.2214	0	0	32	2
Negative	PE(16:0_18:0)	[M-H]-	718.538	22.156	0.00366772	9.70334e-06	0.538702	1.22332	1	1	34	0
Negative	PE(16:0_18:1);PE(16:1_18:0)	[M-H]-	716.522	20.7718	0.918343	0.939644	-0.0131971	-0.00991986	0	0	34	1
Negative	PE(16:1_18:0)_B	[M-H]-	716.522	21.1112	0.0301608	0.125446	-0.142543	-0.201309	-1	0	34	1
Negative	PE(16:0_18:2);PE(16:1_18:1)	[M-H]-	714.506	19.3991	0.086355	0.730422	-0.137699	0.0310283	0	0	34	2
Negative	PE(16:1_18:1)	[M-H]-	714.506	18.9748	0.355346	0.498628	0.0854188	-0.0682988	0	0	34	2
Negative	PE(16:1_18:2)_A	[M-H]-	712.491	17.6031	0.0698573	0.431997	-0.277516	-0.0935518	0	0	34	3
Negative	PE(16:1_18:2)_B	[M-H]-	712.491	17.907	0.0114155	0.286581	-0.368298	-0.107183	-1	0	34	3
Negative	PE(17:0_18:1)	[M-H]-	730.538	21.274	0.718564	0.24929	0.0578634	-0.156793	0	0	35	1
Negative	PE(17:1_18:0);PE(17:0_18:1)	[M-H]-	730.538	21.5974	0.0750671	0.650792	0.198113	0.0578211	0	0	35	1
Negative	PE(17:1_18:1)	[M-H]-	728.522	20.0131	0.483726	0.757979	0.104805	-0.0410134	0	0	35	2
Negative	PE(18:0_18:1)	[M-H]-	744.553	22.2741	0.237199	0.402925	0.173778	0.0979694	0	0	36	1
Negative	PE(18:0_18:2)	[M-H]-	742.538	21.2489	0.832665	0.534768	-0.0135785	0.0653355	0	0	36	2
Negative	PE(18:1_18:1)	[M-H]-	742.537	20.8959	0.689765	0.907483	0.070934	0.0164802	0	0	36	2
Negative	PE(16:0_20:3)_A;PE(18:1_18:2)	[M-H]-	740.522	19.868	0.781869	0.105743	-0.0240659	0.177718	0	0	36	3
Negative	PE(16:0_20:3)_B;PE(18:0_18:3)	[M-H]-	740.522	20.4703	0.228666	0.0417723	-0.142643	-0.173809	0	-1	36	3
Negative	PE(18:1_18:2)	[M-H]-	740.522	19.5779	0.955277	0.856678	-0.00642746	-0.0112938	0	0	36	3
Negative	PE(16:0_20:4)	[M-H]-	738.506	19.0679	0.995462	0.0558576	0.000413567	-0.208716	0	0	36	4
Negative	PE(16:1_20:3);PE(18:1_18:3)	[M-H]-	738.506	18.737	0.607182	0.277207	-0.05303	-0.0946194	0	0	36	4
Negative	PE(16:1_20:4)_A	[M-H]-	736.491	17.2258	0.395216	0.654773	-0.0891486	0.0682356	0	0	36	5
Negative	PE(16:1_20:4)_B	[M-H]-	736.491	17.529	0.177062	0.227636	-0.170683	-0.147832	0	0	36	5
Negative	PE(18:1_19:1)	[M-H]-	756.553	21.6655	0.274013	0.90533	0.121222	-0.0157139	0	0	37	2
Negative	PE(17:0_20:4)	[M-H]-	752.521	20.0503	0.888298	0.0977538	-0.0145091	-0.263938	0	0	37	4
Negative	PE(17:1_20:4)	[M-H]-	750.507	18.2688	0.759749	0.83056	0.0231565	-0.0395231	0	0	37	5
Negative	PE(18:0_20:2)	[M-H]-	770.569	22.5779	0.489983	0.137406	-0.0953387	0.164695	0	0	38	2
Negative	PE(18:1_20:1)	[M-H]-	770.568	22.2871	0.491365	0.189523	0.130829	-0.18363	0	0	38	2
Negative	PE(18:0_20:3)_A	[M-H]-	768.553	21.6193	0.374	0.0476597	0.0936281	0.199325	0	1	38	3
Negative	PE(18:0_20:3)_B	[M-H]-	768.553	22.046	0.288444	0.00974508	-0.0692051	-0.361121	0	-1	38	3
Negative	PE(18:0_20:4)	[M-H]-	766.537	20.9745	0.728217	0.090127	-0.0354002	-0.236593	0	0	38	4
Negative	PE(18:1_20:3)_A	[M-H]-	766.537	20.0303	0.163472	0.541911	0.246226	0.0647296	0	0	38	4
Negative	PE(18:1_20:3)_B;PE(18:0_20:4)	[M-H]-	766.537	20.6198	0.0247473	0.00994889	-0.179209	-0.19576	-1	-1	38	4
Negative	PE(16:0_22:5)	[M-H]-	764.521	19.8655	0.0344508	0.0223	-0.179362	-0.358117	-1	-1	38	5
Negative	PE(18:1_20:4)	[M-H]-	764.521	19.2571	0.655131	0.375137	-0.0560753	-0.0727374	0	0	38	5
Negative	PE(16:0_22:6)	[M-H]-	762.506	18.6067	0.297247	0.0335182	-0.0876722	-0.246032	0	-1	38	6
Negative	PE(19:0_20:4)	[M-H]-	780.552	21.7396	0.53596	0.0691357	0.0387931	-0.289753	0	0	39	4
Negative	PE(18:0_22:3)	[M-H]-	796.584	22.903	0.56924	0.384573	-0.0816802	-0.118734	0	0	40	3
Negative	PE(18:0_22:4)	[M-H]-	794.568	22.0216	0.671325	0.0891546	0.0576546	-0.222959	0	0	40	4
Negative	PE(20:0_20:4)	[M-H]-	794.569	22.3987	0.182201	0.00564441	0.174401	-0.400377	0	-1	40	4
Negative	PE(18:0_22:5)	[M-H]-	792.553	21.609	0.72762	0.139231	-0.0342894	-0.186829	0	0	40	5
Negative	PE(18:0_22:6)	[M-H]-	790.537	20.536	0.069376	0.0227641	-0.213502	-0.222146	0	-1	40	6
Negative	PE(18:1_22:5)	[M-H]-	790.537	20.0204	0.61232	0.00878787	-0.0485027	-0.393218	0	-1	40	6
Negative	PE(18:1_22:6)	[M-H]-	788.522	18.8712	0.170607	0.0153812	-0.23443	-0.308551	0	-1	40	7
Negative	PE(P-16:0_18:1)	[M-H]-	700.527	21.6943	0.0655666	0.0747626	0.248607	0.263425	0	0	34	1
Negative	PE(P-16:0_20:3)	[M-H]-	724.527	21.3817	0.241521	0.248739	-0.151118	-0.0848815	0	0	36	3
Negative	PE(P-16:0_20:4)	[M-H]-	722.511	20.0892	0.852024	0.330593	-0.0173465	-0.128545	0	0	36	4
Negative	PE(P-16:0_22:5);PE(P-18:1_20:4)	[M-H]-	748.526	20.221	0.489236	0.079127	-0.0670717	-0.202058	0	0	38	5
Negative	PE(P-16:0_22:6)	[M-H]-	746.511	19.5927	0.0186637	0.0056461	-0.181846	-0.323524	-1	-1	38	6
Negative	PE(P-18:0_20:3)	[M-H]-	752.558	22.7106	0.395462	0.12074	-0.142466	-0.204754	0	0	38	3
Negative	PE(P-18:0_20:4)	[M-H]-	750.542	21.791	0.342899	0.14347	0.0804153	-0.189194	0	0	38	4
Negative	PE(P-18:0_22:6)	[M-H]-	774.542	21.4023	0.1194	0.0190182	-0.23234	-0.342826	0	-1	40	6
Negative	PE(P-18:1_22:6)	[M-H]-	772.526	19.7331	0.00487804	0.0116947	-0.260818	-0.379546	-1	-1	40	7
Negative	PE(P-20:0_20:4)	[M-H]-	778.574	23.0031	0.86398	0.0620212	-0.0102234	-0.236232	0	0	40	4
Negative	PE(P-20:0_22:6)	[M-H]-	802.574	22.7076	0.122095	0.00316871	-0.322987	-0.36015	0	-1	42	6
Negative	PG(14:0_16:0)	[M-H]-	693.47	14.7672	2.56736e-06	7.69505e-08	1.83374	2.99644	1	1	30	0
Negative	PG(16:0_16:0)	[M-H]-	721.501	16.8578	1.22872e-07	1.0668e-08	2.66451	3.82166	1	1	32	0
Negative	PG(16:0_16:1)	[M-H]-	719.485	15.0661	0.921659	0.00665842	0.0111205	0.378069	0	1	32	1
Negative	PG(16:0_18:1)	[M-H]-	747.516	17.0025	0.332623	1.61044e-05	-0.15223	-0.844028	0	-1	34	1
Negative	PG(18:0_18:1)	[M-H]-	775.547	18.8925	0.123608	0.498582	-0.247533	-0.0941734	0	0	36	1
Negative	PG(18:1_20:4)	[M-H]-	795.516	13.861	0.568125	0.430201	0.110809	-0.204581	0	0	38	5
Negative	PG(16:0_22:6)	[M-H]-	793.501	13.3533	0.52784	0.304916	0.133791	-0.143006	0	0	38	6
Negative	PG(18:1_22:6)	[M-H]-	819.517	13.6393	0.792676	0.0191622	-0.062329	-0.528179	0	-1	40	7
Negative	PG(18:2_22:6)	[M-H]-	817.501	12.3128	0.705248	0.00864858	-0.112514	-0.723924	0	-1	40	8
Negative	PG(20:3_22:6)	[M-H]-	843.517	12.9072	0.56955	0.00482118	-0.138026	-0.671397	0	-1	42	9
Negative	PG(20:4_22:6)_A	[M-H]-	841.501	12.0177	0.102164	0.869621	0.494323	-0.0422603	0	0	42	10
Negative	PG(20:4_22:6)_B	[M-H]-	841.501	12.3179	0.0795621	0.00485463	-0.54133	-0.899661	0	-1	42	10
Negative	PG(22:4_22:6)	[M-H]-	869.533	13.4038	0.619479	0.0513476	0.147948	-0.474216	0	0	44	10
Negative	PG(22:6_22:6)	[M-H]-	865.501	11.6763	0.78631	0.0284054	-0.0600798	-0.623465	0	-1	44	12
Negative	PI(16:0_16:1)	[M-H]-	807.501	14.6638	0.22759	0.465981	-0.193953	-0.113698	0	0	32	1
Negative	PI(16:1_16:1);PI(14:1_18:1)	[M-H]-	805.486	12.8833	0.214424	0.47802	-0.199897	-0.169008	0	0	32	2
Negative	PI(16:0_18:1)	[M-H]-	835.53	16.7494	0.5097	0.668804	0.0929772	0.0528136	0	0	34	1
Negative	PI(16:1_18:1)	[M-H]-	833.516	14.8502	0.794633	0.295486	-0.0308825	0.16848	0	0	34	2
Negative	PI(16:1_18:1);PI(16:0_18:2)	[M-H]-	833.516	15.1903	0.587519	0.363017	0.0416829	0.142005	0	0	34	2
Negative	PI(16:0_18:3)	[M-H]-	831.501	14.4063	0.0365518	0.765429	-0.522929	-0.112402	-1	0	34	3
Negative	PI(16:1_18:2)_A	[M-H]-	831.502	13.4355	0.17295	0.736932	-0.322615	0.0951105	0	0	34	3
Negative	PI(16:1_18:2)_B	[M-H]-	831.502	13.7291	0.268325	0.221244	-0.228899	0.312071	0	0	34	3
Negative	PI(14:0_20:4)	[M-H]-	829.486	12.8833	0.11663	0.878644	-0.173645	0.0330022	0	0	34	4
Negative	PI(18:1_18:1)	[M-H]-	861.548	16.9113	0.0511841	0.0101088	0.207123	0.449526	0	1	36	2
Negative	PI(16:0_20:3)_A	[M-H]-	859.532	15.809	0.0356341	0.332544	-0.178016	0.193626	-1	0	36	3
Negative	PI(16:0_20:3)_B	[M-H]-	859.532	16.452	0.0120023	0.193116	-0.682609	-0.322067	-1	0	36	3
Negative	PI(18:0_18:3);PI(16:0_20:3)_B	[M-H]-	859.532	16.452	0.0120023	0.193116	-0.682609	-0.322067	-1	0	36	3
Negative	PI(18:1_18:2)	[M-H]-	859.532	15.4708	0.53883	0.0131455	0.0669979	0.533714	0	1	36	3
Negative	PI(16:0_20:4)	[M-H]-	857.516	14.9485	0.38023	0.071553	-0.177326	-0.293315	0	0	36	4
Negative	PI(16:1_20:4)	[M-H]-	855.502	13.1731	0.751725	0.522084	-0.0397684	-0.138268	0	0	36	5
Negative	PI(17:0_20:4)	[M-H]-	871.532	16.0193	0.860399	0.796128	-0.034505	0.0475386	0	0	37	4
Negative	PI(18:0_20:3)_A	[M-H]-	887.563	17.8298	0.84769	0.101612	-0.0167572	0.334492	0	0	38	3
Negative	PI(18:0_20:3)_B	[M-H]-	887.562	18.3936	0.00101052	0.37083	-0.596782	-0.176303	-1	0	38	3
Negative	PI(18:0_20:4)	[M-H]-	885.547	17.0599	0.926661	0.228419	-0.0179017	-0.151692	0	0	38	4
Negative	PI(18:1_20:3)_A	[M-H]-	885.547	16.0536	0.627033	0.088056	0.0523354	0.282654	0	0	38	4
Negative	PI(18:1_20:3)_B	[M-H]-	885.547	16.6571	0.0165756	0.905406	-0.532539	-0.022537	-1	0	38	4
Negative	PI(16:0_22:5)	[M-H]-	883.532	15.8332	0.183437	0.548587	-0.203766	-0.0990793	0	0	38	5
Negative	PI(18:1_20:4)	[M-H]-	883.532	15.1602	0.493141	0.480599	0.0998149	0.117985	0	0	38	5
Negative	PI(16:0_22:6)	[M-H]-	881.517	14.5109	0.847034	0.981298	-0.028934	0.00548336	0	0	38	6
Negative	PI(18:2_20:4)	[M-H]-	881.517	13.7002	0.712023	0.000414292	0.044677	1.20983	0	1	38	6
Negative	PI(18:0_22:4)	[M-H]-	913.578	18.3839	0.0119202	0.00477381	0.208063	0.631183	1	1	40	4
Negative	PI(18:0_22:5)	[M-H]-	911.563	17.8662	0.314708	0.795476	-0.120758	0.0380444	0	0	40	5
Negative	PI(18:0_22:6)	[M-H]-	909.547	16.6209	0.0795566	0.162288	-0.224505	0.245332	0	0	40	6
Negative	PI(18:1_22:5)	[M-H]-	909.547	16.0667	0.988824	0.0724594	0.00209869	0.295089	0	0	40	6
Negative	PI(18:1_22:6)	[M-H]-	907.532	14.7282	0.834791	0.016848	-0.0177655	0.579142	0	1	40	7
Negative	PS(16:0_16:1)	[M-H]-	732.481	15.2518	0.0226399	1.05168e-05	-0.276709	-0.897845	-1	-1	32	1
Negative	PS(16:0_18:1);PS(16:1_18:0)	[M-H]-	760.512	17.3664	0.155525	0.000161703	-0.101619	-0.561189	0	-1	34	1
Negative	PS(16:1_18:1);PS(16:0_18:2)	[M-H]-	758.496	15.4932	0.311757	5.45201e-05	-0.104693	-0.649003	0	-1	34	2
Negative	PS(18:0_18:1)	[M-H]-	788.542	19.0251	0.233666	0.00103333	-0.135201	-0.597536	0	-1	36	1
Negative	PS(18:1_18:1);PS(18:0_18:2)	[M-H]-	786.527	17.6548	0.699691	0.00147884	0.0297881	-0.427877	0	-1	36	2
Negative	PS(16:0_20:3)	[M-H]-	784.511	16.075	0.0266562	0.000110643	-0.196444	-0.610021	-1	-1	36	3
Negative	PS(18:0_18:3)	[M-H]-	784.512	16.6494	0.298548	0.0101131	-0.0840245	-0.321012	0	-1	36	3
Negative	PS(16:0_20:4)	[M-H]-	782.496	15.2202	0.863848	0.00208138	0.0213818	-0.579995	0	-1	36	4
Negative	PS(18:0_20:3)	[M-H]-	812.542	18.2645	0.106141	0.0518904	-0.204654	-0.326116	0	0	38	3
Negative	PS(18:0_20:4)	[M-H]-	810.527	17.3593	0.0858422	0.107507	0.178871	0.16537	0	0	38	4
Negative	PS(18:1_20:4)	[M-H]-	808.511	15.4329	0.136588	0.538667	0.154148	0.0540096	0	0	38	5
Negative	PS(18:0_22:6)	[M-H]-	834.527	16.8862	0.0411581	0.00251011	-0.270972	-0.3377	-1	-1	40	6
Positive	DG(16:0_0:0_16:0)	[M+NH4]+	586.539	23.1234	0.15477	0.0605137	0.221183	-0.154214	0	0	32	0
Positive	DG(14:0_18:1_0:0);DG(16:0_16:1_0:0)	[M+NH4]+	584.523	22.0026	0.538059	0.0206908	0.0480063	-0.294632	0	-1	32	1
Positive	DG(16:0_16:1_0:0)	[M+NH4]+	584.524	22.2005	0.0685891	0.71599	-0.205109	-0.032854	0	0	32	1
Positive	DG(16:0_18:0_0:0)	[M+NH4]+	614.57	24.1161	0.644467	0.0167166	0.170689	-0.637455	0	-1	34	0
Positive	DG(16:0_18:1_0:0)	[M+NH4]+	612.555	23.2088	0.0966193	0.0789274	0.213787	0.177312	0	0	34	1
Positive	DG(16:0_18:2_0:0);DG(16:1_18:1_0:0)	[M+NH4]+	610.539	22.3149	0.60357	0.137712	-0.0512223	0.13208	0	0	34	2
Positive	DG(16:1_18:1_0:0)	[M+NH4]+	610.539	22.1148	0.246548	0.0481531	0.104481	0.148415	0	1	34	2
Positive	DG(18:0_0:0_18:0)	[M+NH4]+	642.601	24.9568	0.92884	0.0148131	0.0402144	-0.745268	0	-1	36	0
Positive	DG(18:0_18:1_0:0);DG(16:0_20:1_0:0)	[M+NH4]+	640.586	24.1878	0.154007	0.0373937	0.214893	0.282794	0	1	36	1
Positive	DG(18:1_0:0_18:1)	[M+NH4]+	638.57	23.2767	0.338545	0.0378082	0.111807	0.227796	0	1	36	2
Positive	DG(18:1_18:2_0:0)	[M+NH4]+	636.555	22.4393	0.93537	0.0360329	0.0077893	0.207843	0	1	36	3
Positive	TG(42:1)	[M+NH4]+	738.659	25.8403	0.000469906	0.016912	-0.604339	-0.427438	-1	-1	42	1
Positive	TG(14:0_14:0_16:0)	[M+NH4]+	768.706	27.0061	0.0948491	0.0109016	-0.218868	-0.321771	0	-1	44	0
Positive	TG(44:1)	[M+NH4]+	766.69	26.4535	0.00151064	0.00342105	-0.329985	-0.313348	-1	-1	44	1
Positive	TG(44:2)	[M+NH4]+	764.675	25.9212	0.0011263	0.00149828	-0.540572	-0.344102	-1	-1	44	2
Positive	TG(14:0_16:0_16:0)	[M+NH4]+	796.737	27.5092	0.66529	0.0156606	-0.053596	-0.31946	0	-1	46	0
Positive	TG(46:1)	[M+NH4]+	794.722	27.0114	0.0454731	0.0316699	-0.228269	-0.27228	-1	-1	46	1
Positive	TG(46:2)	[M+NH4]+	792.706	26.5103	0.00228111	0.00302362	-0.339266	-0.318137	-1	-1	46	2
Positive	TG(46:3)	[M+NH4]+	790.69	25.9891	0.0010337	0.00606429	-0.565353	-0.36151	-1	-1	46	3
Positive	TG(16:0_16:0_16:0)	[M+NH4]+	824.769	27.9864	0.965858	0.0875036	0.00853149	-0.196818	0	0	48	0
Positive	TG(14:0_16:0_18:1);TG(16:0_16:0_16:1)	[M+NH4]+	822.753	27.5092	0.701108	0.00832529	-0.0526741	-0.315357	0	-1	48	1
Positive	TG(48:2)	[M+NH4]+	820.737	27.035	0.0343329	0.00286808	-0.203857	-0.304284	-1	-1	48	2
Positive	TG(16:1_16:1_16:1)	[M+NH4]+	818.722	26.5699	0.00291404	0.000384228	-0.328111	-0.348386	-1	-1	48	3
Positive	TG(16:0_16:0_17:0)	[M+NH4]+	838.784	28.1819	0.77764	0.00544583	-0.0508993	-0.374361	0	-1	49	0
Positive	TG(16:0_16:0_18:0)	[M+NH4]+	852.8	28.4219	0.986793	0.0064305	0.00272065	-0.389556	0	-1	50	0
Positive	TG(16:0_16:0_18:1);TG(16:0_16:1_18:0)	[M+NH4]+	850.784	27.9707	0.596607	0.0213467	0.095252	-0.273821	0	-1	50	1
Positive	TG(50:2)	[M+NH4]+	848.768	27.5109	0.53088	0.0141548	-0.0846276	-0.301775	0	-1	50	2
Positive	TG(50:3)	[M+NH4]+	846.752	27.0838	0.0353042	0.00439885	-0.227018	-0.28421	-1	-1	50	3
Positive	TG(16:0_17:0_18:0)	[M+NH4]+	866.815	28.5901	0.953905	0.000230566	-0.00607205	-0.569042	0	-1	51	0
Positive	TG(16:0_17:1_18:1)	[M+NH4]+	862.784	27.7344	0.27477	0.00215879	-0.158122	-0.332139	0	-1	51	2
Positive	TG(51:3)	[M+NH4]+	860.768	27.332	0.0594501	0.00296338	-0.184985	-0.358132	0	-1	51	3
Positive	TG(16:0_16:0_20:0);TG(16:0_18:0_18:0)	[M+NH4]+	880.831	28.8669	0.971617	0.00133949	-0.00584264	-0.683611	0	-1	52	0
Positive	TG(16:0_18:0_18:1)	[M+NH4]+	878.816	28.4066	0.592709	0.000237372	0.0717903	-0.452716	0	-1	52	1
Positive	TG(16:0_18:1_18:1)	[M+NH4]+	876.8	27.9619	0.811961	0.00398614	0.0349459	-0.320825	0	-1	52	2
Positive	TG(16:1_18:1_18:1)	[M+NH4]+	874.783	27.5559	0.254245	0.00430194	-0.145113	-0.30652	0	-1	52	3
Positive	TG(16:1_18:1_18:2)	[M+NH4]+	872.768	27.1571	0.0644893	0.0147999	-0.18177	-0.213759	0	-1	52	4
Positive	TG(52:6)	[M+NH4]+	868.737	26.48	0.0990431	0.800583	0.384508	0.0247676	0	0	52	6
Positive	TG(14:0_16:1_22:6)	[M+NH4]+	866.721	26.1608	0.112049	0.063643	0.304001	0.252198	0	0	52	7
Positive	TG(17:1_18:1_18:1)	[M+NH4]+	888.799	27.7702	0.243909	0.00321848	-0.160101	-0.362465	0	-1	53	3
Positive	TG(54:1)	[M+NH4]+	906.847	28.837	0.536687	0.000132698	-0.0791891	-0.740133	0	-1	54	1
Positive	TG(16:0_18:1_20:1);TG(18:0_18:1_18:1)	[M+NH4]+	904.831	28.3839	0.74385	0.00014553	-0.0392612	-0.563721	0	-1	54	2
Positive	TG(18:1_18:1_18:1)	[M+NH4]+	902.815	27.9565	0.955398	0.00697112	0.00740856	-0.284391	0	-1	54	3
Positive	TG(16:0_18:1_20:3)	[M+NH4]+	900.799	27.7835	0.860874	0.000986528	-0.0195086	-0.380746	0	-1	54	4
Positive	TG(18:1_18:1_18:2)	[M+NH4]+	900.799	27.6206	0.268269	0.00350645	-0.123748	-0.336472	0	-1	54	4
Positive	TG(16:0_16:1_22:6)	[M+NH4]+	894.752	26.7149	0.133736	0.0784246	0.311402	0.182562	0	0	54	7
Positive	TG(16:1_16:1_22:6)	[M+NH4]+	892.737	26.2281	0.137791	0.00743478	0.267546	0.320311	0	1	54	8
Positive	TG(18:1_18:1_19:1)	[M+NH4]+	916.83	28.177	0.541443	0.00378793	-0.0618141	-0.412572	0	-1	55	3
Positive	TG(56:3)	[M+NH4]+	930.846	28.3738	0.177962	4.62376e-05	-0.134687	-0.588356	0	-1	56	3
Positive	TG(56:4)	[M+NH4]+	928.83	28.0794	0.70932	0.000591836	-0.0385151	-0.407439	0	-1	56	4
Positive	TG(16:0_18:1_22:6)	[M+NH4]+	922.783	27.2112	0.123244	0.152443	0.335268	0.207604	0	0	56	7
Positive	TG(16:1_18:1_22:6)	[M+NH4]+	920.768	26.7329	0.062997	0.0242428	0.386983	0.287997	0	1	56	8
Positive	TG(16:1_18:2_22:6)	[M+NH4]+	918.752	26.3106	0.0395627	0.0253911	0.565188	0.375839	1	1	56	9
Positive	TG(58:1)	[M+NH4]+	962.909	29.7558	0.753225	0.00022219	-0.0319902	-0.708846	0	-1	58	1
Positive	TG(58:2)	[M+NH4]+	960.893	29.2235	0.452335	1.27508e-05	-0.0663198	-0.831427	0	-1	58	2
Positive	TG(58:6)	[M+NH4]+	952.83	27.8321	0.174924	0.0205277	0.279109	-0.337817	0	-1	58	6
Positive	TG(18:1_18:1_22:5)	[M+NH4]+	950.814	27.5056	0.0952631	0.117542	0.357877	-0.204959	0	0	58	7
Positive	TG(18:1_18:1_22:6)	[M+NH4]+	948.799	27.2112	0.0781955	0.16109	0.414366	0.242541	0	0	58	8
Positive	TG(18:1_18:2_22:6)	[M+NH4]+	946.783	26.8279	0.0636171	0.0607994	0.523973	0.281326	0	0	58	9
Positive	TG(16:0_20:4_22:6)	[M+NH4]+	944.767	26.6262	0.0458243	0.0142656	0.801079	0.638302	1	1	58	10
Positive	TG(60:1)	[M+NH4]+	990.941	30.2676	0.792747	0.000817226	-0.0343876	-0.712199	0	-1	60	1
Positive	TG(60:2)	[M+NH4]+	988.925	29.6856	0.342849	2.08894e-05	-0.110702	-0.942745	0	-1	60	2
Positive	TG(60:3)	[M+NH4]+	986.909	29.1931	0.262976	3.17793e-05	-0.140239	-0.783679	0	-1	60	3
Positive	TG(60:11)	[M+NH4]+	970.783	26.6447	0.0475489	0.0383409	0.879854	0.732886	1	1	60	11
Positive	TG(16:1_22:6_22:6)	[M+NH4]+	966.752	25.8718	0.0340047	0.0225691	0.853664	0.813899	1	1	60	13
Positive	TG(62:2)	[M+NH4]+	1016.96	30.1987	0.653245	7.34104e-05	-0.0516893	-0.945661	0	-1	62	2
