## Supplementary Data 2 for "A global lipid map defines a network essential for Zika virus replication"

### Sheet: Description
Supplementary Data 2. Profile of changes in the global lipidome during ZIKV NS4B expression
Identified lipids in HEK293T cells transfected with ZIKV NS4B or an empty vector. The ionization mode, associated adduct, m/z, retention time (RT), p-values, and log 2 fold change (FC) is provided for each lipid. The flag is an indication of significance (see notes section). Lipid annotations annotated with 'A' and 'B' refer to lipid structural isomers. If the exact acyl chains are not known, the…
Column headers	Notes
Ionization mode
Lipid
n (Empty vector)	Number of biological samples in each condition.
n (NS4B)
Mean intensity (Empty vector)	Relative intensities of lipid species averaged from all biological samples. Data for all lipids was log2 transformed and assessed to ensure there were at least two observations per species across all samples, and sufficient observations for analysis by ANOVA or g-test. Normalization was performed with global median centering.
Mean intensity (NS4B)
p-value (NS4B vs empty vector)	Results of differential abundance analysis comparing NS4B to empty vector-transfected samples (p-values, log2 fold changes, and flags for statistical significance based on p-value < 0.05). P-values are from ANOVA (quantitative comparison) when enough data are present, otherwise p-values are from the g-test (qualitative comparison). If a p-value is absent, the data was not sufficient for either te…
Log2 fold change (NS4B vs empty vector)
Flag (NS4B vs empty vector)
Adjusted p-value (NS4B vs empty vector)
Adjusted Flag (NS4B vs empty vector)

### Sheet: Supplementary Data 2
Ionization mode	Lipid	n (Empty vector)	n (NS4B)	Mean intensity (Empty vector)	Mean intensity (NS4B)	p-value (NS4B vs empty vector)	Log2 fold change (NS4B vs empty vector)	Flag (NS4B vs empty vector)	Adjusted p-value (NS4B vs empty vector)	Adjusted Flag (NS4B vs empty vector)
Positive	CE(18:1)	3	3	-2.14834	-1.17605	0.00056173	0.972292	1	0.00343519	1
Positive	DG(16:0/0:0/16:0)	3	3	-0.454601	-1.03934	0.0101119	-0.584742	-1	0.0257247	-1
Positive	DG(16:0/18:0/0:0)	3	3	-0.692888	-1.16483	0.0041836	-0.471943	-1	0.0131721	-1
Positive	DG(16:0/18:1/0:0)	3	3	1.44912	0.650131	0.000817825	-0.798987	-1	0.00439154	-1
Positive	DG(18:0/0:0/18:0)	3	3	-1.63656	-1.72971	0.864032	-0.0931453	0	1	0
Positive	DG(18:0/18:1/0:0);DG(16:0/20:1/0:0)	3	3	-0.3601	-0.902078	0.023934	-0.541978	-1	0.0537121	0
Positive	DG(18:1/0:0/18:1)	3	3	0.00632791	-1.01853	0.00017137	-1.02486	-1	0.00169988	-1
Positive	HexCer(d18:1/16:0)	3	3	-0.432921	-0.626055	0.0668737	-0.193134	0	0.126582	0
Positive	HexCer(d18:1/24:0)	3	3	0.801478	0.347195	0.00161117	-0.454283	-1	0.00648546	-1
Positive	HexCer(d18:1/24:1)	3	3	0.00232017	-0.0727562	0.775921	-0.0750764	0	0.948808	0
Positive	PC(0:0/14:0)	3	3	-5.68219	-6.1831	0.216697	-0.500906	0	0.328141	0
Positive	PC(0:0/16:0)_A	3	3	-4.52522	-4.50084	0.998972	0.0243807	0	1	0
Positive	PC(0:0/16:0)_B	3	3	-0.770049	-1.25753	0.00871111	-0.487479	-1	0.0230845	-1
Positive	PC(0:0/18:0)	3	3	-1.90933	-1.65087	0.350153	0.258455	0	0.490523	0
Positive	PC(0:0/18:1)_A	3	3	-3.16017	-2.8942	0.0494557	0.265974	1	0.0972483	0
Positive	PC(0:0/18:1)_B	3	3	-1.94746	-2.45182	0.0353409	-0.504363	-1	0.0734536	0
Positive	PC(14:0/14:0)	3	3	0.666763	-0.000203189	0.00090406	-0.666966	-1	0.00456335	-1
Positive	PC(14:0/15:0)	3	3	0.0958566	-0.180829	0.196244	-0.276686	0	0.302939	0
Positive	PC(14:0/16:0)	3	3	3.87271	3.23232	0.00118604	-0.640386	-1	0.00537559	-1
Positive	PC(14:0/16:0);PC(15:0/15:0)	3	3	-2.79206	-3.22137	0.0546352	-0.429313	0	0.105939	0
Positive	PC(14:0/16:1)_A	3	3	0.910384	0.252736	0.00107516	-0.657648	-1	0.00518032	-1
Positive	PC(14:0/16:1)_B	3	3	-0.303435	-0.617068	0.46506	-0.313633	0	0.632004	0
Positive	PC(14:0/20:4)	3	3	-2.88149	-2.28734	0.0118158	0.594156	1	0.0289031	1
Positive	PC(14:1/16:0);PC(14:0/16:1)	3	3	-2.55192	-2.43065	0.883478	0.121276	0	1	0
Positive	PC(15:0/16:0)_A	3	3	1.23057	0.750628	0.00963078	-0.479945	-1	0.0248991	-1
Positive	PC(15:0/16:0)_B	3	3	1.48492	1.14049	0.0113854	-0.344422	-1	0.0280663	-1
Positive	PC(15:0/16:1);PC(14:0/17:1)	3	3	0.562122	0.0134513	0.0197224	-0.548671	-1	0.045779	-1
Positive	PC(15:0/16:1);PC(15:1/16:0)	3	3	-0.845006	-1.0469	0.425302	-0.201894	0	0.585481	0
Positive	PC(15:0/18:1);PC(16:0/17:1)	3	3	3.37844	3.26921	0.591875	-0.109232	0	0.774553	0
Positive	PC(16:0/16:0)	3	3	4.31029	3.85118	0.00241165	-0.459112	-1	0.008815	-1
Positive	PC(16:0/16:1)_A	3	3	5.20341	4.67039	0.000683661	-0.533024	-1	0.00384467	-1
Positive	PC(16:0/16:1)_B	3	3	3.68834	3.32094	0.00234139	-0.367401	-1	0.00865769	-1
Positive	PC(16:0/16:1)_C	3	3	-0.269886	-0.357726	0.599683	-0.0878392	0	0.778364	0
Positive	PC(16:0/17:0)	3	3	1.45437	1.23199	0.0900345	-0.222379	0	0.165497	0
Positive	PC(16:0/18:0)	3	3	2.87174	2.3212	0.00713157	-0.55054	-1	0.0198933	-1
Positive	PC(16:0/18:1)	3	3	6.75843	6.7252	0.987682	-0.0332269	0	1	0
Positive	PC(16:0/18:2);PC(16:1/18:1)_A	3	3	4.53487	4.23272	0.00494713	-0.302154	-1	0.0145665	-1
Positive	PC(16:0/18:2);PC(16:1/18:1)_B	3	3	0.935633	0.598616	0.000623658	-0.337017	-1	0.00367265	-1
Positive	PC(16:0/18:3)	3	3	-1.7272	-1.9042	0.155963	-0.177001	0	0.250486	0
Positive	PC(16:0/20:3)_A;PC(18:1/18:2)	3	3	1.27361	1.28428	0.99838	0.0106716	0	1	0
Positive	PC(16:0/20:3)_B	3	3	-1.00528	-0.841979	0.142198	0.163299	0	0.236749	0
Positive	PC(16:0/20:4)	3	3	1.73964	2.31779	0.00119438	0.578154	1	0.00537559	1
Positive	PC(16:0/20:5)	3	3	-1.47407	-1.40895	0.989349	0.0651136	0	1	0
Positive	PC(16:0/22:4)	3	3	-0.148662	0.0319477	0.224018	0.18061	0	0.336028	0
Positive	PC(16:0/22:6)	3	3	0.422996	0.896533	0.00986047	0.473537	1	0.0252873	1
Positive	PC(16:0/26:0)	3	3	-2.66296	-4.53753	4.44944e-09	-1.87456	-1	4.7164e-07	-1
Positive	PC(16:1/0:0)	3	3	-4.48543	-5.18373	0.00380464	-0.698297	-1	0.012473	-1
Positive	PC(16:1/16:1)_A	3	3	0.632391	-0.253713	0.00508992	-0.886104	-1	0.0148495	-1
Positive	PC(16:1/16:1)_B	3	3	0.337781	0.149714	0.792811	-0.188067	0	0.958608	0
Positive	PC(16:1/17:1)	3	3	-0.493187	-1.08291	0.00218402	-0.589726	-1	0.0081708	-1
Positive	PC(16:1/18:1)	3	3	4.05637	3.60882	0.00565118	-0.447558	-1	0.0163303	-1
Positive	PC(16:1/18:2);PC(16:2/18:1)	3	3	-1.41408	-1.71528	0.153798	-0.301202	0	0.24953	0
Positive	PC(16:1/20:4)	3	3	-1.7309	-1.40522	0.366806	0.325678	0	0.509364	0
Positive	PC(16:2/16:0)	3	3	-1.6591	-1.87245	0.145163	-0.213355	0	0.238311	0
Positive	PC(17:0/18:1)	3	3	1.92639	1.70205	0.0292925	-0.224339	-1	0.0625169	0
Positive	PC(17:1/18:1)	3	3	2.06432	1.75972	0.00433645	-0.304597	-1	0.0133883	-1
Positive	PC(18:0/18:1)	3	3	5.3716	5.34304	0.995755	-0.0285554	0	1	0
Positive	PC(18:0/20:3)_A	3	3	0.303635	0.790783	0.00115589	0.487148	1	0.00537559	1
Positive	PC(18:0/20:3)_B	3	3	-1.59077	-0.650827	0.000444286	0.939945	1	0.00300602	1
Positive	PC(18:0/20:4)	3	3	0.532765	1.5233	0.00471986	0.990533	1	0.0141596	1
Positive	PC(18:0/22:4)	3	3	-0.940982	-0.448644	0.0204665	0.492338	1	0.0464883	1
Positive	PC(18:0/22:6);PC(16:0/24:6)	3	3	-0.731222	0.100446	0.00130478	0.831668	1	0.00563408	1
Positive	PC(18:1/18:1)	3	3	5.48422	5.31023	0.238622	-0.17399	0	0.354589	0
Positive	PC(18:1/18:1);PC(18:0/18:2)	3	3	2.8704	2.82479	0.907012	-0.0456125	0	1	0
Positive	PC(18:1/18:2)	3	3	2.54152	2.44936	0.352678	-0.0921568	0	0.491893	0
Positive	PC(18:1/19:1)	3	3	1.23184	0.969601	0.00492312	-0.262239	-1	0.0145665	-1
Positive	PC(18:1/20:1)	3	3	3.35396	2.78974	0.0107141	-0.564226	-1	0.0268273	-1
Positive	PC(18:1/20:2)	3	3	0.876571	0.456234	0.00185956	-0.420337	-1	0.00721146	-1
Positive	PC(18:1/20:3)	3	3	0.580314	0.526678	0.891678	-0.0536361	0	1	0
Positive	PC(18:1/20:4);PC(16:0/22:5)	3	3	1.78848	2.07937	0.00397119	0.290887	1	0.012756	1
Positive	PC(18:1/22:0);PC(16:0/24:1)	3	3	-0.325858	-1.23667	0.000135414	-0.910811	-1	0.00151161	-1
Positive	PC(18:1/22:1);PC(20:1/20:1)	3	3	0.819648	0.051382	0.000124961	-0.768266	-1	0.00151161	-1
Positive	PC(18:1/22:5)	3	3	0.61515	0.342658	0.0653712	-0.272492	0	0.124479	0
Positive	PC(18:1/24:0);PC(16:0/26:1)	3	3	-0.0881261	-1.32825	5.83718e-06	-1.24012	-1	0.000154685	-1
Positive	PC(18:1/24:1)	3	3	-0.141495	-1.31033	7.83863e-07	-1.16884	-1	4.98537e-05	-1
Positive	PC(18:1/26:0)	3	3	-1.41901	-2.66028	2.06933e-05	-1.24127	-1	0.000387087	-1
Positive	PC(18:1/26:1)	3	3	-1.22949	-2.64753	6.7078e-06	-1.41804	-1	0.000164083	-1
Positive	PC(18:1/P-16:0)	3	3	4.14891	4.0378	0.247536	-0.111118	0	0.364429	0
Positive	PC(20:1/0:0)	3	3	-4.67064	-5.65658	0.000386536	-0.985937	-1	0.00273152	-1
Positive	PC(20:3/P-18:0)	3	3	-0.753181	-0.486499	0.000416531	0.266683	1	0.00287949	1
Positive	PC(35:1)	3	3	2.63934	2.66463	0.902309	0.0252946	0	1	0
Positive	PC(40:7)	3	3	-0.0268725	0.411214	0.00270508	0.438087	1	0.00961908	1
Positive	PC(O-16:0/0:0)	3	3	-1.57039	-2.18002	0.0416507	-0.60963	-1	0.0843626	0
Positive	PC(O-16:0/14:0)	3	3	2.65754	2.12479	0.00609041	-0.532749	-1	0.0171394	-1
Positive	PC(O-16:0/16:1)_A	3	3	4.15794	3.89418	0.0261137	-0.263753	-1	0.0568779	0
Positive	PC(O-16:0/16:1)_B	3	3	3.03329	2.83699	0.133089	-0.196295	0	0.223927	0
Positive	PC(O-16:0/17:1)	3	3	1.91295	1.87816	0.972971	-0.0347911	0	1	0
Positive	PC(O-16:0/18:1)	3	3	5.5865	5.58273	0.999979	-0.00376498	0	1	0
Positive	PC(O-16:0/18:2)	3	3	1.75041	1.73394	0.994035	-0.0164637	0	1	0
Positive	PC(O-16:0/20:1);PC(O-18:0/18:1)	3	3	4.10115	4.053	0.961306	-0.0481549	0	1	0
Positive	PC(O-18:0/0:0)	3	3	-2.74972	-3.37035	0.097501	-0.620631	0	0.174728	0
Positive	PC(O-18:0/16:0)	3	3	3.99232	3.51402	0.0363848	-0.478307	-1	0.0751322	0
Positive	PC(O-18:0/22:5)	3	3	-0.132768	0.232072	0.00748791	0.36484	1	0.0207057	1
Positive	PC(O-18:1/0:0)	3	3	-2.82579	-3.46232	0.00441711	-0.636528	-1	0.0135061	-1
Positive	PC(16:0/O-16:0)	3	3	4.8474	4.28001	0.00214275	-0.567395	-1	0.00811186	-1
Positive	PC(16:0/P-16:0)	3	3	3.55887	3.03376	0.00152423	-0.525105	-1	0.00621415	-1
Positive	PC(16:1/P-16:0)	3	3	0.525024	0.460272	0.812075	-0.064752	0	0.97449	0
Positive	PC(P-16:0/20:4)	3	3	1.2099	2.00761	0.000175695	0.797711	1	0.00169988	1
Positive	PC(P-18:0/22:5)	3	3	-1.08532	-0.456355	1.15641e-06	0.628961	1	5.25342e-05	1
Positive	SM(d16:1/16:0);SM(d18:1/14:0)	3	3	-0.581875	-1.25753	0.000689139	-0.675653	-1	0.00384467	-1
Positive	SM(d17:1/16:0)	3	3	0.0755018	-0.34076	0.128111	-0.416262	0	0.217857	0
Positive	SM(d18:1/16:0)	3	3	4.02178	3.54832	0.00289547	-0.473458	-1	0.0101182	-1
Positive	SM(d18:1/18:0)	3	3	1.57085	1.26226	0.18645	-0.308589	0	0.29352	0
Positive	SM(d18:1/22:0)	3	3	2.26871	1.73087	0.00246784	-0.537841	-1	0.00891789	-1
Positive	SM(d18:1/24:0)	3	3	3.03176	2.53841	0.0033623	-0.493357	-1	0.0116219	-1
Positive	SM(d18:1/24:1)	3	3	3.32074	2.85045	0.000871055	-0.470292	-1	0.00446767	-1
Positive	SM(d18:2/16:0)_A	3	3	-0.300988	-1.08835	5.49978e-05	-0.787359	-1	0.000832825	-1
Positive	SM(d18:2/16:0)_B	3	3	-3.31727	-4.05984	0.140332	-0.742564	0	0.234871	0
Positive	SM(d18:2/18:0)	3	3	-0.292832	-1.0738	2.40771e-07	-0.780969	-1	1.91413e-05	-1
Positive	TG(14:0/14:0/16:0);TG(12:0/16:0/16:0)	3	3	-1.1688	-1.27757	0.181319	-0.108767	0	0.286862	0
Positive	TG(14:0/15:0/16:0)	3	3	-3.07171	-3.01533	0.906807	0.0563777	0	1	0
Positive	TG(14:0/16:0/16:0)	3	3	0.405378	0.0619785	0.0109146	-0.3434	-1	0.0271159	-1
Positive	TG(14:0/16:0/20:4)	3	3	-3.51707	-3.25715	0.196143	0.259925	0	0.302939	0
Positive	TG(14:0/18:1/18:1);TG(16:0/16:1/18:1)	3	3	2.49798	2.69217	0.125668	0.194188	0	0.216014	0
Positive	TG(14:0/18:1/20:4);TG(16:0/16:1/20:4)	3	3	-2.74141	-2.1892	0.0104239	0.552211	1	0.0263079	1
Positive	TG(15:0/16:0/16:0)	3	3	-1.74204	-1.74011	0.99999	0.00192744	0	1	0
Positive	TG(16:0/16:0/16:0)	3	3	1.11017	0.779592	0.00599761	-0.330578	-1	0.0170289	-1
Positive	TG(16:0/16:0/16:1);TG(14:0/16:0/18:1)	3	3	2.4263	2.30137	0.445964	-0.124931	0	0.608655	0
Positive	TG(16:0/16:0/18:0)	3	3	0.765162	0.406707	0.0420753	-0.358455	-1	0.0846832	0
Positive	TG(16:0/16:0/18:1)	3	3	3.22203	3.04474	0.0622379	-0.177294	0	0.119227	0
Positive	TG(16:0/16:0/20:4)	3	3	-1.75981	-1.84457	0.881695	-0.0847605	0	1	0
Positive	TG(16:0/18:0/18:0)	3	3	-0.901128	-1.08519	0.574495	-0.184061	0	0.758047	0
Positive	TG(16:0/18:0/18:1)	3	3	2.53541	2.38236	0.0859564	-0.153045	0	0.158919	0
Positive	TG(16:0/18:0/20:0);TG(18:0/18:0/18:0)	3	3	-3.25257	-3.16972	0.967674	0.082852	0	1	0
Positive	TG(16:0/18:0/20:1);TG(18:0/18:0/18:1)	3	3	0.266219	0.144162	0.202401	-0.122057	0	0.309441	0
Positive	TG(16:0/18:1/18:1)	3	3	3.36402	3.67461	0.00361111	0.310587	1	0.0120476	1
Positive	TG(16:0/18:1/18:2);TG(16:1/18:1/18:1)	3	3	1.45967	1.82999	0.000530659	0.370316	1	0.00330882	1
Positive	TG(16:0/18:1/20:4)	3	3	-0.770247	-0.292258	0.0124807	0.477989	1	0.0298411	1
Positive	TG(16:0/18:1/22:6)	3	3	-1.91197	-1.60732	0.0841688	0.304647	0	0.156524	0
Positive	TG(16:0/18:1/24:1)	3	3	-2.46432	-2.41436	0.499947	0.0499637	0	0.673657	0
Positive	TG(16:0/18:2/20:2);TG(16:0/18:1/20:3)	3	3	-0.377129	0.0926932	0.0192715	0.469823	1	0.0450612	1
Positive	TG(16:1/17:1/18:1)	3	3	-2.13502	-1.57041	0.000283334	0.564603	1	0.00219757	1
Positive	TG(16:1/18:1/18:2)	3	3	-1.76388	-1.24138	0.00171148	0.522494	1	0.00671913	1
Positive	TG(18:0/18:1/18:1);TG(16:0/18:1/20:1)	3	3	1.92679	2.09279	0.240108	0.165993	0	0.355136	0
Positive	TG(18:0/18:1/20:4)	3	3	-1.40836	-0.916343	0.0304555	0.492017	1	0.0645657	0
Positive	TG(18:0/18:1/22:0);TG(16:0/18:1/24:0)	3	3	-3.36889	-3.42988	0.935615	-0.0609893	0	1	0
Positive	TG(18:1/18:1/18:1)	3	3	1.77064	2.30525	4.88997e-05	0.534608	1	0.000777505	1
Positive	TG(18:1/18:1/19:1)	3	3	-2.0954	-1.42694	0.000334075	0.668462	1	0.00252943	1
Positive	TG(18:1/18:1/20:1)	3	3	-0.620375	-0.0759556	0.000137932	0.54442	1	0.00151161	1
Positive	TG(18:1/18:1/20:4);TG(16:0/18:1/22:5)	3	3	-1.53938	-0.863644	0.000139309	0.675731	1	0.00151161	1
Positive	TG(18:1/18:1/24:0)	3	3	-3.89209	-3.86701	0.972644	0.0250808	0	1	0
Positive	TG(18:1/20:1/20:1);TG(18:1/18:1/22:1)	3	3	-2.87269	-2.4069	0.0265224	0.465781	1	0.0573749	0
Positive	TG(44:1)	3	3	-2.52153	-2.72498	0.162993	-0.203451	0	0.260461	0
Positive	TG(46:1)	3	3	0.50861	0.416945	0.0908308	-0.0916656	0	0.166001	0
Positive	TG(48:2)	3	3	0.409937	0.566125	0.146134	0.156188	0	0.238311	0
Positive	TG(49:1)	3	3	0.395254	0.369282	0.962316	-0.0259721	0	1	0
Positive	TG(49:2)	3	3	-1.07795	-0.752328	0.0185944	0.325621	1	0.0438001	1
Positive	TG(50:3)	3	3	-0.39777	-0.0415439	0.0271826	0.356226	1	0.058406	0
Positive	TG(51:2)	3	3	0.581474	0.956414	0.00047174	0.374939	1	0.00306149	1
Positive	TG(53:2)	3	3	-0.048005	0.278889	0.00272238	0.326894	1	0.00961908	1
Positive	TG(53:3)	3	3	-0.924528	-0.328247	9.47125e-07	0.596281	1	5.01976e-05	1
Positive	TG(54:1)	3	3	0.266219	0.144162	0.202354	-0.122057	0	0.309441	0
Positive	TG(56:2)	3	3	-0.729462	-0.546336	0.23133	0.183126	0	0.345366	0
Positive	TG(60:1)	3	3	-4.54311	-4.58995	0.995837	-0.0468418	0	1	0
Negative	Cer(d18:0/24:0)	3	3	-2.84729	-3.14337	0.434194	-0.296075	0	0.595145	0
Negative	Cer(d18:1/16:0)	3	3	1.73271	2.8216	0.000343483	1.08889	1	0.00254018	1
Negative	Cer(d18:1/18:0)	3	3	0.505673	1.8672	0.000142605	1.36153	1	0.00151161	1
Negative	Cer(d18:1/22:0)	3	3	0.6531	1.61465	2.62592e-05	0.961547	1	0.000463912	1
Negative	Cer(d18:1/23:0)	3	3	-1.43715	-0.281486	3.63013e-06	1.15566	1	0.000115438	1
Negative	Cer(d18:1/24:0)	3	3	1.60484	2.43768	0.000218082	0.832835	1	0.00183233	1
Negative	Cer(d18:1/24:1)	3	3	1.69048	2.68684	1.05107e-05	0.996358	1	0.000238743	1
Negative	Cer(d18:2/22:0)	3	3	-1.89357	-0.810166	0.000186659	1.08341	1	0.00174581	1
Negative	CL(66:3)	3	3	-2.22589	-3.09297	0.0963321	-0.867075	0	0.174055	0
Negative	CL(66:4)	3	3	-1.36132	-1.64071	0.747377	-0.27939	0	0.928382	0
Negative	CL(68:3)	3	3	-1.57694	-3.16166	0.00785413	-1.58473	-1	0.0210162	-1
Negative	CL(68:4)	3	3	0.178123	0.0840617	0.991457	-0.0940613	0	1	0
Negative	CL(68:5)	3	3	-2.02349	-1.64025	0.740785	0.383247	0	0.923802	0
Negative	CL(70:4)	3	3	0.00651157	-0.355547	0.652614	-0.362059	0	0.836819	0
Negative	CL(70:5)	3	3	-0.540666	-0.370423	0.964651	0.170244	0	1	0
Negative	CL(72:4)	3	3	-2.37886	-2.64567	0.932001	-0.266809	0	1	0
Negative	CL(72:5)	3	3	-1.6082	-1.68785	0.996677	-0.0796507	0	1	0
Negative	CL(72:6)	3	3	-2.55086	-2.23621	0.882685	0.314646	0	1	0
Negative	PE(16:0/0:0)	3	3	-2.44309	-3.08089	0.129419	-0.637805	0	0.21891	0
Negative	PE(16:0/16:0);PE(14:0/18:0)	3	3	0.311025	-0.0161052	0.106898	-0.32713	0	0.185756	0
Negative	PE(16:0/16:1)_A;PE(14:0/18:1)	3	3	3.87259	3.30864	0.221522	-0.563954	0	0.333858	0
Negative	PE(16:0/16:1)_B	3	3	0.380707	-0.166637	0.0127953	-0.547343	-1	0.0303649	-1
Negative	PE(16:0/18:0)	3	3	0.453888	0.386485	0.641963	-0.0674034	0	0.826495	0
Negative	PE(16:0/18:1);PE(16:1/18:0)	3	3	4.9526	4.79135	0.14547	-0.161251	0	0.238311	0
Negative	PE(16:0/20:3);PE(18:0/18:3)	3	3	-0.971819	-1.07352	0.579337	-0.1017	0	0.761278	0
Negative	PE(16:0/20:4)	3	3	1.59417	1.7472	0.314632	0.153032	0	0.45069	0
Negative	PE(16:0/20:5)	3	3	-2.51667	-2.68968	0.539796	-0.173012	0	0.72309	0
Negative	PE(16:0/22:6)	3	3	-0.0442577	0.183623	0.311734	0.227881	0	0.448558	0
Negative	PE(16:1/16:1)	3	3	-1.92861	-2.11251	0.764038	-0.183897	0	0.941722	0
Negative	PE(16:1/18:1)_A	3	3	2.7179	2.67123	0.959679	-0.0466672	0	1	0
Negative	PE(16:1/18:1)_B;PE(16:0/18:2)	3	3	1.4327	1.48197	0.940376	0.0492705	0	1	0
Negative	PE(16:1/18:2)	3	3	-2.68101	-2.25293	0.286242	0.428084	0	0.41375	0
Negative	PE(17:0/18:1)_A	3	3	-0.283411	-0.282912	1	0.000499504	0	1	0
Negative	PE(17:1/18:0);PE(17:0/18:1)_B	3	3	2.20748	2.20643	0.999999	-0.00105217	0	1	0
Negative	PE(17:1/18:1)	3	3	0.612886	0.653293	0.979662	0.0404065	0	1	0
Negative	PE(18:0/0:0)	3	3	-1.52304	-1.65884	0.914466	-0.135796	0	1	0
Negative	PE(18:0/18:1)	3	3	4.93018	4.96028	0.906971	0.0301002	0	1	0
Negative	PE(18:0/20:2)	3	3	-0.794969	-0.0911823	6.20213e-11	0.703787	1	1.97228e-08	1
Negative	PE(18:0/20:3)_A	3	3	0.409717	0.806948	0.024718	0.397231	1	0.0547552	0
Negative	PE(18:0/20:3)_B	3	3	0.823748	1.32294	4.25286e-05	0.499191	1	0.000711795	1
Negative	PE(18:0/20:4)	3	3	3.49425	4.01628	0.000236409	0.522028	1	0.00192764	1
Negative	PE(18:0/20:5)	3	3	-0.463199	-0.181612	0.0256663	0.281587	1	0.0562889	0
Negative	PE(18:0/22:4)	3	3	0.493871	0.879853	0.0247948	0.385982	1	0.0547552	0
Negative	PE(18:1/0:0)_A	3	3	-2.57082	-2.43108	0.958985	0.139746	0	1	0
Negative	PE(18:1/0:0)_B	3	3	-2.16841	-1.97077	0.826076	0.197639	0	0.987564	0
Negative	PE(18:1/18:1)_A	3	3	4.59577	4.72758	0.48145	0.131811	0	0.651494	0
Negative	PE(18:1/18:1)_B;PE(18:0/18:2)	3	3	2.19249	2.32674	0.338267	0.134252	0	0.475968	0
Negative	PE(18:1/18:2)_A	3	3	1.30765	1.7373	0.00141285	0.429654	1	0.00588665	1
Negative	PE(18:1/18:2)_B;PE(16:0/20:3)	3	3	0.132945	0.0870833	0.903494	-0.0458617	0	1	0
Negative	PE(18:1/20:0);PE(16:1/22:0)	3	3	0.501812	0.567236	0.737301	0.0654238	0	0.923077	0
Negative	PE(18:1/20:1)	3	3	1.43633	1.58426	0.00895031	0.147937	1	0.0235223	1
Negative	PE(18:1/20:3)	3	3	-0.762999	-0.57403	0.205636	0.188969	0	0.312881	0
Negative	PE(18:1/20:4)	3	3	2.28282	2.74649	0.000205179	0.463667	1	0.00183233	1
Negative	PE(18:1/22:1)	3	3	0.242446	0.426376	0.189975	0.18393	0	0.297597	0
Negative	PE(20:1/20:4);PE(18:0/22:5)	3	3	0.75537	1.0118	0.00786455	0.256432	1	0.0210162	1
Negative	PE(20:4/0:0)	3	3	-4.03714	-3.27342	0.0702752	0.763713	0	0.132234	0
Negative	PE(20:4/22:0)	3	3	-1.40678	-1.11201	0.0810035	0.29477	0	0.151524	0
Negative	PE(24:0/18:1)	3	3	-0.580006	-0.562886	0.992736	0.01712	0	1	0
Negative	PE(O-16:0/16:1)	3	3	-0.80903	-0.874208	0.991959	-0.0651782	0	1	0
Negative	PE(O-16:0/18:1)	3	3	2.36608	2.73841	0.0495416	0.372329	1	0.0972483	0
Negative	PE(O-16:0/20:0)	3	3	-1.43952	-0.945148	0.000129678	0.494371	1	0.00151161	1
Negative	PE(O-16:0/20:4);PE(P-18:1/18:2)	3	3	1.22478	1.75182	0.000466445	0.52704	1	0.00306149	1
Negative	PE(O-16:0/22:6)	3	3	-0.0338422	1.12803	5.63015e-10	1.16187	1	8.95194e-08	1
Negative	PE(O-18:0/14:0)	3	3	-0.611709	-0.652495	0.947261	-0.0407862	0	1	0
Negative	PE(O-18:0/16:0)_A	3	3	0.958438	1.07211	0.554945	0.113668	0	0.735303	0
Negative	PE(O-18:0/16:0)_B	3	3	0.345838	1.02606	0.000124614	0.680217	1	0.00151161	1
Negative	PE(O-18:0/16:1)	3	3	0.601263	0.811292	0.0200681	0.210029	1	0.0459423	1
Negative	PE(O-18:0/20:4)	3	3	0.862774	1.47212	0.00121712	0.609347	1	0.00537559	1
Negative	PE(O-18:1/22:3)	3	3	-0.628153	-0.118833	0.000264005	0.509321	1	0.00209884	1
Negative	PE(O-20:0/16:0)	3	3	0.0922571	0.226307	0.541181	0.13405	0	0.72309	0
Negative	PE(P-16:0/0:0)	3	3	-1.52301	-1.52166	1	0.00134609	0	1	0
Negative	PE(P-16:0/16:0)	3	3	0.58863	1.18261	0.00384907	0.593976	1	0.0124899	1
Negative	PE(P-16:0/16:1)_A	3	3	2.7737	2.6449	0.784788	-0.128797	0	0.952529	0
Negative	PE(P-16:0/16:1)_B	3	3	0.00265402	-0.0826905	0.877011	-0.0853445	0	1	0
Negative	PE(P-16:0/17:1)	3	3	0.482384	0.839917	0.00353141	0.357533	1	0.0120476	1
Negative	PE(P-16:0/18:1)	3	3	5.00868	5.27257	0.0123528	0.263886	1	0.0297591	1
Negative	PE(P-16:0/18:2)	3	3	2.40616	2.39653	0.999293	-0.00962511	0	1	0
Negative	PE(P-16:0/20:1);PE(P-18:0/18:1)_A	3	3	4.26223	4.50093	0.0397173	0.238692	1	0.0809622	0
Negative	PE(P-16:0/20:3)_A	3	3	1.16741	1.50624	0.0239847	0.338832	1	0.0537121	0
Negative	PE(P-16:0/20:3)_B	3	3	1.7747	2.11354	0.0315801	0.338848	1	0.0660689	0
Negative	PE(P-16:0/20:4)_A	3	3	-1.14576	-0.891502	0.105525	0.254254	0	0.184378	0
Negative	PE(P-16:0/20:4)_B	3	3	4.17193	4.68005	6.10262e-05	0.508121	1	0.000882107	1
Negative	PE(P-16:0/20:5)	3	3	1.82553	2.02663	0.873896	0.201108	0	1	0
Negative	PE(P-16:0/22:3);PE(P-18:0/20:3)	3	3	1.50705	1.99024	0.00131108	0.483183	1	0.00563408	1
Negative	PE(P-16:0/22:5)_A;PE(P-18:1/20:4)	3	3	3.62924	4.07371	0.00760041	0.444466	1	0.0208356	1
Negative	PE(P-16:0/22:5)_B;PE(P-18:0/20:5)	3	3	0.762233	1.53835	3.5444e-06	0.776119	1	0.000115438	1
Negative	PE(P-16:0/22:6)	3	3	3.09585	3.71864	1.62485e-05	0.622788	1	0.000322939	1
Negative	PE(P-18:0/0:0)	3	3	-1.32869	-1.49221	0.876417	-0.163517	0	1	0
Negative	PE(P-18:0/16:0)_A	3	3	0.285793	0.284025	0.999992	-0.00176769	0	1	0
Negative	PE(P-18:0/16:0)_B	3	3	1.09359	1.59524	0.00142538	0.501646	1	0.00588665	1
Negative	PE(P-18:0/18:1)_B	3	3	0.241697	0.608477	0.00362524	0.366779	1	0.0120476	1
Negative	PE(P-18:0/20:3)	3	3	0.914923	1.31442	0.000209963	0.399502	1	0.00183233	1
Negative	PE(P-18:0/20:4)	3	3	3.4558	3.95	0.00213372	0.494193	1	0.00811186	1
Negative	PE(P-18:0/20:4);PE(O-16:0/22:5)	3	3	0.666567	1.7775	1.54953e-06	1.11094	1	6.15937e-05	1
Negative	PE(P-18:0/22:1)	3	3	-0.729869	-0.513472	0.317546	0.216398	0	0.452824	0
Negative	PE(P-18:0/22:2)	3	3	0.035824	0.245037	0.0430822	0.209213	1	0.0861645	0
Negative	PE(P-18:0/22:4)	3	3	1.60111	2.25785	0.000828696	0.656744	1	0.00439154	1
Negative	PE(P-18:0/22:5)_A	3	3	1.60452	2.2315	0.00105314	0.626974	1	0.00515227	1
Negative	PE(P-18:0/22:5)_B	3	3	-0.751403	-0.0554275	0.00101967	0.695975	1	0.00506646	1
Negative	PE(P-18:0/22:6)	3	3	2.15828	2.6727	0.0120655	0.514413	1	0.0292888	1
Negative	PE(P-18:1/16:1)	3	3	0.864018	0.838596	0.996162	-0.0254226	0	1	0
Negative	PE(P-18:1/18:1)	3	3	3.37344	3.72391	0.0016892	0.35047	1	0.00671456	1
Negative	PE(P-18:1/20:3);PE(P-16:0/22:4)	3	3	3.19233	3.79642	0.00050178	0.604094	1	0.00319132	1
Negative	PE(P-18:1/20:5)	3	3	0.434446	0.730918	0.71001	0.296472	0	0.892424	0
Negative	PE(P-18:1/22:6)	3	3	1.15219	1.71261	0.000842402	0.560418	1	0.00439154	1
Negative	PE(P-20:0/20:4)	3	3	-1.58822	-1.02738	0.00454466	0.560834	1	0.0137638	1
Negative	PG(14:0/18:1);PG(16:0/16:1)	3	3	-2.99963	-3.45594	0.0462918	-0.456302	-1	0.0920049	0
Negative	PG(16:0/16:0)	3	3	-3.419	-3.74954	0.553723	-0.330543	0	0.735303	0
Negative	PG(16:0/18:1)_A	3	3	-0.783486	-0.966778	0.67795	-0.183292	0	0.862352	0
Negative	PG(16:0/18:1)_B	3	3	-1.91845	-1.61202	0.320675	0.306435	0	0.455244	0
Negative	PG(16:0/18:1)_C	3	3	1.61748	1.37228	0.595149	-0.245195	0	0.775645	0
Negative	PG(16:1/18:1)_A	3	3	-1.7827	-1.92718	0.841143	-0.144482	0	1	0
Negative	PG(16:1/18:1)_B	3	3	-2.56948	-2.41378	0.801812	0.1557	0	0.965818	0
Negative	PG(18:0/18:1)	3	3	0.369243	0.829359	0.105349	0.460116	0	0.184378	0
Negative	PG(18:1/18:1)	3	3	0.350691	0.511068	0.663603	0.160377	0	0.847493	0
Negative	PG(18:1/18:2)_A	3	3	-3.28417	-2.90915	0.127569	0.375022	0	0.217857	0
Negative	PG(18:1/18:2)_B	3	3	-3.64721	-3.06084	0.00135227	0.58637	1	0.00573362	1
Negative	PG(18:1/22:6)	3	3	-3.81366	-3.60478	0.263193	0.208881	0	0.382171	0
Negative	PI(16:0/16:0)	3	3	-2.4568	-2.06143	0.117165	0.395374	0	0.202491	0
Negative	PI(16:0/16:1)	3	3	-1.94588	-1.39115	0.00363701	0.554731	1	0.0120476	1
Negative	PI(16:0/18:1)	3	3	1.60944	1.86643	0.330135	0.256986	0	0.46659	0
Negative	PI(16:0/18:2);PI(16:1/18:1)_B	3	3	-2.45986	-1.70834	0.000797806	0.751515	1	0.00437418	1
Negative	PI(16:0/20:3)_A	3	3	-1.69126	-1.15658	0.000596182	0.534681	1	0.00357709	1
Negative	PI(16:0/20:3)_B;PI(18:0/18:3)	3	3	-1.53171	-1.24661	0.0990977	0.285105	0	0.176051	0
Negative	PI(16:0/20:4)	3	3	-0.0315845	0.735553	0.00417882	0.767138	1	0.0131721	1
Negative	PI(16:1/18:1)_A	3	3	-1.27426	-0.943614	0.0307394	0.330643	1	0.0647359	0
Negative	PI(17:0/20:4)	3	3	-2.82062	-1.61677	0.000358822	1.20385	1	0.0025933	1
Negative	PI(17:1/18:0);PI(17:0/18:1)	3	3	-1.66701	-1.10799	0.0393027	0.559022	1	0.080634	0
Negative	PI(17:1/18:1)	3	3	-3.59026	-2.74156	0.0043069	0.848697	1	0.0133883	1
Negative	PI(18:0/0:0)	3	3	-3.94024	-3.25292	0.154696	0.687314	0	0.249712	0
Negative	PI(18:0/18:1)	3	3	2.94633	3.20439	0.258782	0.258066	0	0.37749	0
Negative	PI(18:0/18:2)_A	3	3	0.176561	0.403625	0.195385	0.227064	0	0.302939	0
Negative	PI(18:0/18:2)_B	3	3	-0.39339	-0.248211	0.697229	0.145179	0	0.879837	0
Negative	PI(18:0/18:2)_C	3	3	-2.01062	-1.75667	0.144231	0.253951	0	0.238311	0
Negative	PI(18:0/19:2)	3	3	-0.999028	-0.882003	0.760024	0.117025	0	0.940419	0
Negative	PI(18:0/20:1)	3	3	-0.61855	-0.738821	0.77203	-0.120271	0	0.947898	0
Negative	PI(18:0/20:2)_A	3	3	2.18897	1.51207	0.00775844	-0.676891	-1	0.0210162	-1
Negative	PI(18:0/20:2)_B	3	3	1.03204	1.02262	0.999814	-0.00942301	0	1	0
Negative	PI(18:0/20:3)_A	3	3	1.77379	1.97977	0.0936489	0.205983	0	0.170173	0
Negative	PI(18:0/20:3)_B	3	3	2.24175	2.3669	0.623776	0.125156	0	0.806345	0
Negative	PI(18:0/20:4)	3	3	3.35787	3.94666	0.0057002	0.588786	1	0.0163303	1
Negative	PI(18:0/20:5)	3	3	-2.59998	-1.71506	0.000176403	0.884916	1	0.00169988	1
Negative	PI(18:0/22:4)	3	3	-0.519421	-0.431102	0.923951	0.0883187	0	1	0
Negative	PI(18:0/22:5)_A;PI(20:1/20:4)	3	3	-1.47931	-1.21275	0.097804	0.266565	0	0.174728	0
Negative	PI(18:0/22:5)_B	3	3	-2.05392	-2.18781	0.68734	-0.133896	0	0.870814	0
Negative	PI(18:0/22:6)	3	3	-1.54517	-1.52534	0.998961	0.0198316	0	1	0
Negative	PI(18:1/18:1)	3	3	1.45002	1.84123	0.0200817	0.391203	1	0.0459423	1
Negative	PI(18:1/18:2)	3	3	-2.77481	-1.84472	1.25668e-05	0.930092	1	0.000266415	1
Negative	PI(18:1/20:1)	3	3	-0.952646	-0.951923	1	0.000722088	0	1	0
Negative	PI(18:1/20:3)_A	3	3	-2.03386	-1.15483	5.23778e-06	0.879024	1	0.000151419	1
Negative	PI(18:1/20:3)_B	3	3	-1.21319	-0.865859	0.0558709	0.347326	0	0.107678	0
Negative	PI(18:1/20:4)	3	3	0.289497	1.20192	8.25463e-05	0.912419	1	0.00114129	1
Negative	PI(O-16:0/20:4)	3	3	-2.11421	-1.43767	0.0012004	0.676539	1	0.00537559	1
Negative	PI(O-16:0/22:6)	3	3	-3.84539	-2.8914	0.000218958	0.953988	1	0.00183233	1
Negative	PI(P-18:0/20:4)	3	3	-2.19465	-1.28212	0.00120877	0.912529	1	0.00537559	1
Negative	PS(16:0/16:1)	3	3	-2.70883	-3.92222	0.000662919	-1.21339	-1	0.00383288	-1
Negative	PS(16:1/18:0);PS(16:0/18:1)	3	3	0.782105	0.172355	0.00943394	-0.60975	-1	0.0245901	-1
Negative	PS(16:1/18:1)	3	3	-3.35856	-3.84453	0.104076	-0.485977	0	0.183868	0
Negative	PS(18:0/18:1)	3	3	2.95899	2.47585	0.0543196	-0.483145	0	0.105939	0
Negative	PS(18:0/20:3)	3	3	-2.07468	-1.92979	0.778739	0.14489	0	0.948808	0
Negative	PS(18:0/20:4)	3	3	-1.14868	-0.799137	0.172071	0.349545	0	0.273592	0
Negative	PS(18:0/22:6)	3	3	-1.84332	-1.86355	0.998759	-0.0202376	0	1	0
Negative	PS(18:1/18:1);PS(18:0/18:2)	3	3	-0.0827418	-0.346755	0.391596	-0.264013	0	0.541424	0
Negative	PS(18:1/20:1)	3	3	-0.274253	-0.658567	0.249474	-0.384314	0	0.365589	0
